# Key features of the genetic architecture and evolution of host-microbe interactions revealed by high-resolution genetic mapping of the mucosa-associated gut microbiome in hybrid mice

**DOI:** 10.1101/2021.09.28.462095

**Authors:** Shauni Doms, Hanna Fokt, Malte Christoph Rühlemann, Cecilia J. Chung, Axel Künstner, Saleh Ibrahim, Andre Franke, Leslie M. Turner, John F. Baines

## Abstract

Determining the forces that shape diversity in host-associated bacterial communities is critical to understanding the evolution and maintenance of metaorganisms. To gain deeper understanding of the role of host genetics in shaping gut microbial traits, we employed a powerful genetic mapping approach using inbred lines derived from the hybrid zone of two incipient house mouse species. Further, we uniquely performed our analysis on microbial traits measured at the gut mucosal interface, which is in more direct contact with host cells and the immune system. A high number of mucosa-associated bacterial taxa have significant heritability estimates; heritabilities are greater for 16S rRNA transcript-compared to gene copy-based traits, and interestingly, are positively correlated with cospeciation rate estimates. Genomewide association mapping identifies 443 loci influencing 123 taxa, with narrow genomic intervals pinpointing promising candidate genes and pathways. Importantly, we identified an enrichment of candidate genes associated with several human diseases, including inflammatory bowel disease, and functional categories including innate immunity and G-protein-coupled receptors. These results highlight key features of the genetic architecture of mammalian host-microbe interactions and how they diverge as new species form.
