## Supplementary material for "Key features of the genetic architecture and evolution of host-microbe interactions revealed by high-resolution genetic mapping of the mucosa-associated gut microbiome in hybrid mice": Suppl. Table 1

### Sheet: DNA
Taxon	h2_id	h2_mating_pair	h2_residual	P_rlrt	P_lrt	Sample_coef_variation	Taxonomic level
P_Proteobacteria	0.0565825	0.193185	0.750233	0.3747	0.826835	0.0760278	phylum
P_Firmicutes	0.0573464	0.146434	0.796219	0.3703	0.809253	0.0660677	phylum
P_Deferribacteres	2.65e-07	0.0889094	0.91109	1	1	0.0360071	phylum
P_Bacteroidetes	0.607753	0.0463254	0.345921	0.0011	0.00215279	0.0342836	phylum
C_Epsilonproteobacteria	0.0216595	0.182925	0.795416	0.4016	0.892515	0.0772102	class
C_Bacilli	0.24976	0.0443349	0.705905	0.1249	0.273883	0.0388626	class
C_Clostridia	0	0.18018	0.81982	1	0.999999	0.0524387	class
C_Deferribacteres	2.65e-07	0.0889094	0.91109	1	1	0.0360071	class
C_Bacteroidia	0.578975	0.0488641	0.372161	0.0021	0.00398809	0.0333467	class
O_Lactobacillales	0.726057	0.0192147	0.254728	0.0002	0.00044881	0.0230753	order
O_Bacteroidales	0.578975	0.0488641	0.372161	0.0021	0.00398809	0.0333467	order
O_Campylobacterales	0.0216595	0.182925	0.795416	0.4016	0.892515	0.0772102	order
O_Deferribacterales	2.65e-07	0.0889094	0.91109	1	1	0.0360071	order
O_Clostridiales	1.06e-08	0.180187	0.819813	1	1	0.0524426	order
O_Bacillales	4.13e-16	0.0405114	0.959489	1	1	0.0316263	order
F_Prevotellaceae	0.870628	0.0217601	0.107612	0	3.62e-07	0.0192239	family
F_Lactobacillaceae	0.73069	0.0192322	0.250078	0.0002	0.00040525	0.0230386	family
F_Rikenellaceae	0.242025	0.182365	0.57561	0.157	0.360805	0.00517873	family
unclassified_O_Bacteroidales	0.180777	0.154515	0.664708	0.2067	0.45954	0.0121387	family
F_Bacteroidaceae	0.171841	0.131416	0.696743	0.2275	0.515163	0.0130204	family
unclassified_O_Clostridiales	0.137909	0.122405	0.739686	0.3418	0.805418	0.00745646	family
F_Ruminococcaceae	0.107879	0.0712133	0.820908	0.2981	0.66852	0.00826984	family
F_Porphyromonadaceae	0.0785002	0.226358	0.695142	0.3566	0.777866	0.00456281	family
F_Helicobacteraceae	0.0218366	0.182849	0.795315	0.4013	0.892096	0.0772149	family
F_Deferribacteraceae	2.65e-07	0.0889094	0.91109	1	1	0.0360071	family
F_Lachnospiraceae	0	0.17589	0.82411	1	1	0.0467631	family
F_Staphylococcaceae	0	0.0441045	0.955895	1	1	0.0313337	family
unclassified_P_Bacteroidetes	0.918322	0	0.0816778	0	1.43e-09	0.00210317	genus
G_Paraprevotella	0.887638	0.0252214	0.0871405	0	2.89e-07	0.0191945	genus
G_Lactobacillus	0.73069	0.0192322	0.250078	0.0002	0.000405246	0.0230386	genus
unclassified_F_Porphyromonadaceae	0.668567	0.0667079	0.264726	0.0002	0.00072198	0.00328081	genus
G_Eisenbergiella	0.654814	0.0644981	0.280688	0.0109	0.0229356	0.0272798	genus
unclassified_C_Deltaproteobacteria	0.468951	0.0636676	0.467381	0.0213	0.0474103	0.00284979	genus
unclassified_F_Ruminococcaceae	0.456659	0	0.543341	0.0068	0.014843	0.00359934	genus
unclassified_F_Prevotellaceae	0.44591	0.0407029	0.513387	0.0144	0.0301288	0.00162024	genus
G_Marvinbryantia	0.3624	0	0.6376	0.0463	0.0987753	0.00297809	genus
G_Butyricicoccus	0.293082	0.0641223	0.642795	0.1344	0.297822	0.0010702	genus
G_Fusicatenibacter	0.284886	0.00321338	0.7119	0.0997	0.201893	0.00176718	genus
G_Alistipes	0.257646	0.179603	0.562751	0.1437	0.328787	0.00504053	genus
G_Oscillibacter	0.195337	0.0800259	0.724638	0.2187	0.496319	0.00454016	genus
G_Hungatella	0.183353	0.012966	0.803681	0.2182	0.490298	0.00478202	genus
unclassified_O_Bacteroidales	0.180777	0.154515	0.664708	0.2067	0.45954	0.0121387	genus
G_Bacteroides	0.171841	0.131416	0.696743	0.2275	0.515163	0.0130204	genus
unclassified_O_Clostridiales	0.137909	0.122405	0.739686	0.3418	0.805418	0.00745646	genus
unclassified_F_Lachnospiraceae	0.119748	0.174721	0.705532	0.3262	0.723831	0.0348952	genus
G_Odoribacter	0.0791288	0.26887	0.652001	0.3342	0.721131	0.00373429	genus
G_Intestinimonas	0.0743956	0.0740009	0.851604	0.3542	0.768148	0.00125433	genus
G_Helicobacter	0.0218366	0.182849	0.795315	0.4013	0.892096	0.0772149	genus
G_Mucispirillum	2.65e-07	0.0889094	0.91109	1	1	0.0360071	genus
G_Clostridium_XlVa	1.68e-09	0.106727	0.893273	1	0.99276	0.00420115	genus
G_Acetatifactor	2.61e-16	0.0442731	0.955727	1	0.999999	0.00275378	genus
G_Staphylococcus	0	0.0432393	0.956761	1	1	0.0311859	genus
G_Anaerostipes	0	0.0111571	0.988843	1	1	0.00248688	genus
G_Roseburia	0	0.188096	0.811904	1	1	0.003744	genus
G_Dorea	0	0.079283	0.920717	1	1	0.00209224	genus
ASV1	0.222959	0.198629	0.578412	0.2074	0.466923	0.0870415	ASV
ASV2	0.272914	0.243145	0.483941	0.1727	0.3964	0.0890599	ASV
ASV5	8.6e-08	0.0866926	0.913307	1	1	0.0186061	ASV
ASV6	0.147811	0.203091	0.649098	0.2549	0.567105	0.0151795	ASV
ASV9	1.88e-09	0.065377	0.934623	1	1	0.0247442	ASV
ASV10	0.195229	0.237298	0.567473	0.2212	0.490857	0.00928074	ASV
ASV12	0.45658	0	0.54342	0.0818	0.168286	0.00617551	ASV
ASV13	0.267085	0.274302	0.458614	0.1657	0.357452	0.00851243	ASV
ASV14	0	0.341363	0.658637	1	1	0.00461846	ASV
ASV19	6.11e-10	0.248259	0.751741	1	1	0.00451729	ASV
ASV24	2.7e-09	0.131981	0.868019	1	1	0.00305233	ASV
ASV25	0	0.0219852	0.978015	1	1	0.00252829	ASV
ASV29	0.443406	0.0680361	0.488558	0.0537	0.116995	0.002509	ASV
ASV33	0.266882	0.100386	0.632732	0.0838	0.179431	0.00169883	ASV
ASV35	0.172896	0.121702	0.705401	0.2342	0.505038	0.00325272	ASV
ASV39	8.61e-13	0.0699687	0.930031	0.4212	1	0.00167833	ASV
ASV40	0.0263759	0.053848	0.919776	0.3849	0.876975	0.00337822	ASV
ASV45	0.434402	0.0525298	0.513069	0.063	0.150624	0.00196435	ASV
ASV49	0.386766	0.154422	0.458812	0.0847	0.192216	0.00254742	ASV
ASV52	0.347948	0.178847	0.473205	0.0666	0.130183	0.00168821	ASV
ASV54	0.186758	0.246098	0.567144	0.2156	0.476545	0.000831531	ASV
ASV58	0.260197	0.00678006	0.733023	0.1534	0.330349	0.00224234	ASV
ASV60	0.284471	0.00710136	0.708427	0.1553	0.3429	0.00189827	ASV
ASV61	0.230234	0.0384753	0.731291	0.2008	0.449621	0.00119537	ASV
ASV63	0.191466	0.13052	0.678014	0.2146	0.467295	0.000786646	ASV
ASV64	0.170268	0	0.829732	0.1101	0.234092	0.0046295	ASV
ASV68	0.212888	0.0170274	0.770085	0.1902	0.430251	0.00144053	ASV
ASV70	1.05e-09	0.30315	0.69685	1	1	0.00180081	ASV
ASV77	0.333259	0.1065	0.56024	0.1717	0.405374	0.00116328	ASV
ASV79	0	0.0145363	0.985464	0.4212	0.999999	0.00249097	ASV
ASV85	0.256326	0	0.743674	0.1118	0.252857	0.00320343	ASV
ASV88	0	0.0245987	0.975401	1	0.999999	0.00136031	ASV
ASV95	0.348602	0.129584	0.521814	0.157	0.365815	0.00149126	ASV
ASV98	0.171136	0	0.828864	0.0758	0.176269	0.00345437	ASV
ASV99	0.185119	0.104473	0.710408	0.1946	0.439491	0.000628501	ASV
ASV100	0	0	1	1	1	0.00110491	ASV
ASV109	1.44e-13	0.364336	0.635664	1	1	0.00204125	ASV
ASV111	0.332812	0.134742	0.532446	0.1101	0.254486	0.00113363	ASV
ASV113	0	0.155016	0.844984	1	0.999999	0.00208561	ASV
ASV119	0.209209	0	0.790791	0.0602	0.124445	0.00332989	ASV
ASV122	0.358649	0.106464	0.534887	0.0706	0.154435	0.000899932	ASV
ASV130	0.274961	0.0616711	0.663368	0.1728	0.399635	0.00113533	ASV
ASV133	0.0594493	0.0113443	0.929206	0.3176	0.702778	0.00114754	ASV
ASV139	0.407935	0.0905517	0.501513	0.0977	0.224664	0.00126433	ASV
ASV142	0.0475352	0.394971	0.557494	0.3708	0.830746	0.00100848	ASV
ASV145	0.361973	0.097623	0.540404	0.074	0.154816	0.00177861	ASV
ASV151	0.0435204	0.14311	0.81337	0.3653	0.833146	0.00163835	ASV
ASV155	0.355681	0.101603	0.542715	0.0726	0.166591	0.000795546	ASV
ASV156	0	0	1	1	1	0.00317161	ASV
ASV158	0	0.429444	0.570556	0.4212	0.999999	0.00064365	ASV
ASV166	0.206402	0.017316	0.776282	0.1142	0.234904	0.00063432	ASV
ASV169	0	0	1	1	1	0.000879361	ASV
ASV170	0.119459	0.229333	0.651208	0.2966	0.687566	0.00069223	ASV
ASV180	0.130279	0.10608	0.763641	0.2543	0.58873	0.000617224	ASV
ASV184	0	0.129097	0.870903	1	1	0.00116879	ASV
ASV197	8.19e-09	0.131911	0.868089	1	0.985674	0.000554692	ASV
ASV216	7.91e-10	0.0615456	0.938454	1	1	0.000783656	ASV
ASV229	0.228016	0.125972	0.646012	0.2143	0.489567	0.0006046	ASV
ASV234	0.131049	0.0402907	0.82866	0.2798	0.600789	0.000570946	ASV
ASV246	0	0.078814	0.921186	1	0.999999	0.000389911	ASV
ASV281	0.345939	0.014072	0.639989	0.0853	0.170692	0.00038654	ASV
ASV293	6.5e-09	0.150261	0.849739	1	1	0.000715533	ASV
ASV370	0.341458	0.115406	0.543136	0.1418	0.305354	0.000602193	ASV
ASV376	1.09e-09	0.0691122	0.930888	1	0.999998	0.000344879	ASV
ASV396	0.521397	0.0336749	0.444928	0.0669	0.138749	0.000376248	ASV
ASV746	2.67e-12	0	1	0.4212	0.999997	0.000259472	ASV
ASV3	0.667397	0.02828	0.304323	0.0005	0.000803793	0.048466	ASV
ASV4	0.745705	0.00420555	0.250089	0.0001	0.000231554	0.0167682	ASV
ASV7	0.887835	0.0228697	0.0892954	0	3.26e-07	0.0159605	ASV
ASV17	0.673532	0.000739609	0.325729	0.0101	0.0184085	0.00579719	ASV
ASV20	0.59902	0.010854	0.390126	0.0037	0.0079745	0.00256088	ASV
ASV21	0.469045	0.134748	0.396208	0.013	0.0281407	0.00245024	ASV
ASV22	0.764723	0.0651958	0.170081	0	8.77e-06	0.00572005	ASV
ASV23	0.340487	0.0581563	0.601357	0.0124	0.0263641	0.00264725	ASV
ASV26	0.475178	0.0136613	0.51116	0.0079	0.0177055	0.0013895	ASV
ASV31	0.588456	0.0375841	0.37396	0.0075	0.0157883	0.00231803	ASV
ASV32	0.466031	0.212082	0.321887	0.019	0.043309	0.00354308	ASV
ASV36	0.750215	0.0275533	0.222232	0.0012	0.00259939	0.00176332	ASV
ASV38	0.45557	0.0683586	0.476071	0.0324	0.0685144	0.00372727	ASV
ASV47	0.525334	0.171034	0.303633	0.0138	0.030857	0.00323205	ASV
ASV50	0.549932	0.0435502	0.406518	0.0046	0.0112746	0.00304229	ASV
ASV82	0.373003	0.0201855	0.606812	0.0204	0.0423478	0.00206488	ASV
ASV91	0.50608	0	0.49392	0.0005	0.00104808	0.000803365	ASV
ASV97	0.823259	0	0.176741	0	5.77e-06	0.00165822	ASV
ASV101	0.449402	0	0.550598	0.0078	0.0183662	0.00125146	ASV
ASV102	0.478725	0.267672	0.253603	0.0175	0.0426128	0.00217046	ASV
ASV108	0.416555	0.0374941	0.545951	0.0486	0.10382	0.000839491	ASV
ASV115	0.288495	1.38e-10	0.711505	0.0313	0.0661829	0.00141913	ASV
ASV124	0.648124	0.057523	0.294353	0.0012	0.0029168	0.00346468	ASV
ASV126	0.716599	0	0.283401	0.0109	0.0189225	0.00128272	ASV
ASV135	0.657947	0.042721	0.299332	0.0004	0.000831355	0.000667931	ASV
ASV173	0.357904	0.0201225	0.621974	0.0321	0.068949	0.000670133	ASV
ASV181	0.561776	0.0113221	0.426902	0.0038	0.00886128	0.000715846	ASV
ASV212	0.535728	0.141777	0.322495	0.0073	0.0169517	0.000930906	ASV
ASV238	0.380059	0.00221096	0.61773	0.0235	0.0494059	0.000719936	ASV
ASV243	0.440351	0.0496035	0.510046	0.0198	0.0417076	0.00136512	ASV
ASV248	0.450153	0	0.549847	0.0128	0.028322	0.00106422	ASV
AASV264	0.776313	0.00833059	0.215356	0	4.96e-06	0.000756728	ASV

### Sheet: RNA
Taxon	h2_id	h2_mating_pair	h2_residual	P_rlrt	P_lrt	Sample_coef_variation	Taxonomic level
P_Proteobacteria	0.340817	0.142236	0.516947	0.0744	0.168819	0.0686135	phylum
P_Firmicutes	0.472157	0.181175	0.346668	0.0139	0.0323635	0.0584184	phylum
P_Deferribacteres	0.243615	0.0813135	0.675072	0.1023	0.238843	0.0221208	phylum
P_Bacteroidetes	0.542194	0.0783205	0.379485	0.0016	0.0041095	0.0302497	phylum
C_Epsilonproteobacteria	0.322179	0.139599	0.538222	0.0891	0.202218	0.0690328	class
C_Bacilli	0.597047	0.0193952	0.383558	0.0018	0.00435088	0.0109753	class
C_Clostridia	0.410534	0.198569	0.390897	0.0356	0.0811782	0.0574327	class
C_Deferribacteres	0.243615	0.0813135	0.675072	0.1023	0.238843	0.0221208	class
C_Bacteroidia	0.478221	0.0947844	0.426995	0.0084	0.0179399	0.0291384	class
O_Campylobacterales	0.322179	0.139599	0.538222	0.0891	0.202218	0.0690328	order
O_Lactobacillales	0.597638	0.019239	0.383122	0.0018	0.00430799	0.0109713	order
O_Clostridiales	0.410534	0.198569	0.390897	0.0356	0.0811782	0.0574327	order
O_Deferribacterales	0.243615	0.0813135	0.675072	0.1023	0.238843	0.0221208	order
O_Bacteroidales	0.478221	0.0947844	0.426995	0.0084	0.0179399	0.0291384	order
O_Bacillales	2.93992e-10	0.191725	0.808275	1	0.999996	2.24126e-05	order
F_Prevotellaceae	0.857198	0.0363498	0.106452	0	2.22e-07	0.0163155	family
F_Lactobacillaceae	0.598444	0.0191518	0.382405	0.0018	0.00425678	0.0109696	family
F_Rikenellaceae	0.522464	0.11889	0.358645	0.0033	0.0081334	0.0074658	family
F_Lachnospiraceae	0.508509	0.167016	0.324475	0.0092	0.0200762	0.0553065	family
unclassified_O_Bacteroidales	0.437293	0.121698	0.441009	0.019	0.0424711	0.0126071	family
F_Ruminococcaceae	0.546847	0.0290914	0.424061	0.0192	0.0395048	0.0211276	family
unclassified_O_Clostridiales	0.507424	0.0231078	0.469468	0.0271	0.0625852	0.00650479	family
F_Porphyromonadaceae	0.525526	0.124579	0.349895	0.0337	0.0756778	0.00513719	family
F_Helicobacteraceae	0.322179	0.139599	0.538222	0.0891	0.202218	0.0690328	family
F_Deferribacteraceae	0.243615	0.0813135	0.675072	0.1023	0.238843	0.0221208	family
F_Staphylococcaceae	1.39e-09	0.00115673	0.998843	1	1	2.8e-06	family
F_Bacteroidaceae	0	0.209815	0.790185	1	0.999999	0.0185446	family
G_Paraprevotella	0.857109	0.0398871	0.103004	0	2.86e-07	0.0163407	genus
unclassified_P_Bacteroidetes	0.779899	0.0134454	0.206656	0	7.56e-08	0.00306741	genus
unclassified_F_Prevotellaceae	0.721354	0.0405666	0.23808	0	2.05e-05	0.00068528	genus
G_Oscillibacter	0.673884	0.0273107	0.298805	0.0029	0.00708292	0.0168441	genus
G_Lactobacillus	0.598444	0.0191518	0.382405	0.0018	0.00425678	0.0109696	genus
G_Eisenbergiella	0.589297	0.0122263	0.398477	0.0023	0.00521759	0.0433324	genus
G_Odoribacter	0.52768	0.154063	0.318257	0.0088	0.0190995	0.00341129	genus
G_Anaerostipes	0.519992	0.0386269	0.441381	0.0502	0.114648	0.00219838	genus
G_Alistipes	0.51956	0.120956	0.359484	0.0035	0.0085324	0.00731311	genus
unclassified_O_Clostridiales	0.507424	0.0231078	0.469468	0.0271	0.0625852	0.00650479	genus
unclassified_C_Deltaproteobacteria	0.477723	0.010321	0.511956	0.0029	0.0063829	0.00310007	genus
G_Clostridium_XlVa	0.474586	0.0797298	0.445684	0.0047	0.0112878	0.011931	genus
unclassified_O_Bacteroidales	0.437293	0.121698	0.441009	0.019	0.0424711	0.0126071	genus
G_Butyricicoccus	0.413898	0.0984922	0.48761	0.0532	0.112575	0.00151655	genus
unclassified_F_Porphyromonadaceae	0.412783	0.134082	0.453135	0.0782	0.183233	0.00440453	genus
G_Helicobacter	0.322179	0.139599	0.538222	0.0891	0.202218	0.0690328	genus
unclassified_F_Ruminococcaceae	0.282008	0.0513725	0.666619	0.1122	0.23542	0.00804213	genus
G_Hungatella	0.268306	0.01354	0.718154	0.1557	0.346425	0.010428	genus
G_Mucispirillum	0.243615	0.0813135	0.675072	0.1023	0.238843	0.0221208	genus
G_Intestinimonas	0.243552	0.0597029	0.696745	0.1513	0.332311	0.00270967	genus
unclassified_F_Lachnospiraceae	0.236191	0.185057	0.578752	0.142	0.312968	0.0462695	genus
G_Marvinbryantia	0.0954842	0.0318221	0.872694	0.2707	0.602475	0.00445946	genus
G_Fusicatenibacter	0.072504	0.0231899	0.904306	0.3437	0.755865	0.00465864	genus
G_Staphylococcus	1.39e-09	0.00115673	0.998843	1	1	2.8e-06	genus
G_Bacteroides	0	0.209815	0.790185	1	0.999999	0.0185446	genus
G_Roseburia	0	0.0564631	0.943537	1	1	0.00651116	genus
G_Dorea	0	0.0836956	0.916304	1	0.999999	0.00436161	genus
G_Acetatifactor	0	0.0357309	0.964269	1	0.999999	0.00721659	genus
ASV7	0.856092	0.0415518	0.102356	0	2.63e-07	0.0137271	ASV
ASV36	0.832029	0.00903969	0.158932	0	1.95e-05	0.0094325	ASV
ASV91	0.632972	0	0.367028	0	1.01e-05	0.00214	ASV
ASV97	0.866297	0	0.133703	0	1.8e-07	0.00555702	ASV
ASV135	0.786857	0.0470576	0.166086	0	3.07e-07	0.000895805	ASV
ASV243	0.737609	0.0456904	0.216701	0	1.58e-05	0.000654634	ASV
ASV22	0.7901	0.058764	0.151136	0.0001	4.87e-05	0.00861444	ASV
ASV264	0.704388	0.0403025	0.25531	0.0003	0.00021739	0.000979781	ASV
ASV1	0.693172	0.12581	0.181018	0.0004	0.000519618	0.0770272	ASV
ASV45	0.731924	0.0181363	0.24994	0.0004	0.000719374	0.00593487	ASV
ASV20	0.606435	0	0.393565	0.0007	0.00145246	0.00344532	ASV
ASV212	0.497043	0.0102824	0.492675	0.0007	0.00164332	0.00255676	ASV
ASV52	0.622604	0.0606084	0.316787	0.001	0.0021975	0.00152338	ASV
ASV31	0.612193	0.020957	0.36685	0.0016	0.00313408	0.00209726	ASV
ASV4	0.602436	0.0170773	0.380487	0.0028	0.00604733	0.00457178	ASV
ASV23	0.394325	0.106734	0.498941	0.0029	0.00778848	0.00750749	ASV
ASV26	0.606121	0.0349928	0.358886	0.0037	0.0091417	0.00701102	ASV
ASV101	0.50739	8.42e-17	0.49261	0.0047	0.0108207	0.00610104	ASV
ASV108	0.580954	0.0561657	0.36288	0.0048	0.0113013	0.00130871	ASV
ASV238	0.543788	0.0193322	0.43688	0.0058	0.0119005	0.000946795	ASV
ASV82	0.432393	0.0028251	0.564782	0.0093	0.0171326	0.00473611	ASV
ASV102	0.462205	0.172324	0.365471	0.0109	0.0262	0.00301189	ASV
ASV2	0.559956	0.131807	0.308237	0.013	0.030103	0.0692848	ASV
ASV248	0.344217	4.74e-17	0.655783	0.0135	0.0311506	0.00140993	ASV
ASV13	0.478695	0.160702	0.360603	0.0161	0.0339976	0.00638483	ASV
ASV29	0.41475	0.0285636	0.556687	0.0165	0.0323572	0.00256308	ASV
ASV281	0.340789	3.32e-09	0.659211	0.0188	0.0394051	0.00134399	ASV
ASV229	0.562556	0.0516751	0.385769	0.0194	0.0401418	0.0018748	ASV
ASV99	0.414651	0.140903	0.444446	0.0198	0.0445557	0.0017809	ASV
ASV6	0.437555	0.145003	0.417442	0.0241	0.0532666	0.0100547	ASV
ASV32	0.43188	0.0832482	0.484871	0.0248	0.0567165	0.00594952	ASV
ASV12	0.404885	0	0.595115	0.0266	0.0573808	0.0168765	ASV
ASV21	0.375663	0.196566	0.42777	0.0273	0.0591363	0.002857	ASV
ASV115	0.344684	0.043453	0.611863	0.0376	0.071256	0.00183461	ASV
ASV50	0.453332	0.0807768	0.465891	0.0394	0.0898772	0.00436563	ASV
ASV70	0.41486	0.15092	0.434219	0.0437	0.0941812	0.00148244	ASV
ASV63	0.373377	0.0936067	0.533017	0.0466	0.0916379	0.00411742	ASV
ASV47	0.372369	0.0694677	0.558164	0.0476	0.105105	0.00343561	ASV
ASV77	0.485646	0.05852	0.455834	0.0476	0.101735	0.00518773	ASV
ASV79	0.520753	0.0400569	0.43919	0.0494	0.11295	0.00220178	ASV
ASV122	0.33024	0.163386	0.506374	0.0565	0.122706	0.00159117	ASV
ASV111	0.322238	0.17138	0.506383	0.0567	0.123839	0.00152151	ASV
ASV98	0.208487	0.0153641	0.776149	0.0592	0.12266	0.00482023	ASV
ASV17	0.35028	0	0.64972	0.0619	0.133102	0.0117641	ASV
ASV181	0.389283	0.0250291	0.585688	0.0627	0.120125	0.0007838	ASV
ASV173	0.284334	0.0485479	0.667118	0.0674	0.152838	0.00236611	ASV
ASV119	0.20105	0.0259848	0.772965	0.0711	0.148612	0.00259646	ASV
ASV376	0.356636	0.121257	0.522107	0.0715	0.176804	0.00109328	ASV
ASV40	0.329208	0.0409714	0.62982	0.0725	0.159431	0.00419748	ASV
ASV64	0.198504	0.028089	0.773407	0.0734	0.153408	0.00401113	ASV
ASV166	0.295222	0.0403593	0.664419	0.0795	0.177143	0.00104357	ASV
ASV85	0.29766	0	0.70234	0.0838	0.177581	0.00311279	ASV
ASV124	0.245797	0.0389275	0.715275	0.0858	0.197038	0.00105106	ASV
ASV68	0.352632	0.0656015	0.581766	0.0865	0.203196	0.00315608	ASV
ASV216	0.283699	0.0454552	0.670846	0.0889	0.197449	0.00224714	ASV
ASV746	0.337533	0.0218936	0.640573	0.127	0.277313	0.00056283	ASV
ASV234	0.385823	0.0195592	0.594618	0.1308	0.271725	0.00159998	ASV
ASV60	0.234627	0	0.765373	0.1359	0.314407	0.00510716	ASV
ASV38	0.230497	0.0573182	0.712185	0.139	0.318269	0.00395584	ASV
ASV126	0.340981	0.0259644	0.633055	0.1393	0.320887	0.00158399	ASV
ASV142	0.219478	0.350637	0.429885	0.1497	0.348446	0.00137673	ASV
ASV145	0.232579	0.17259	0.594831	0.1506	0.326883	0.000993798	ASV
ASV49	0.226755	0.313602	0.459643	0.1533	0.370979	0.00628732	ASV
ASV139	0.2332	0.0225089	0.744291	0.1573	0.347738	0.00202599	ASV
ASV14	0.1891	0.128199	0.682702	0.1582	0.35775	0.0122796	ASV
ASV170	0.176151	0.120737	0.703112	0.1649	0.377107	0.00275562	ASV
ASV33	0.223936	0.209964	0.566101	0.1653	0.351356	0.00478391	ASV
ASV155	0.167729	0.127392	0.704879	0.1917	0.433919	0.00324533	ASV
ASV180	0.160781	0.136283	0.702936	0.1968	0.448884	0.00287598	ASV
ASV61	0.248582	0.0960976	0.655321	0.2026	0.457481	0.00121917	ASV
ASV58	0.191318	0.0887129	0.719969	0.2182	0.478649	0.00206452	ASV
ASV3	0.273089	0.285538	0.441372	0.2226	0.416933	0.0432024	ASV
ASV151	0.109487	0.0995629	0.79095	0.248	0.534417	0.00237771	ASV
ASV100	0.135873	0.0288242	0.835303	0.2519	0.549545	0.00197744	ASV
ASV95	0.203593	0.199107	0.5973	0.2819	0.663441	0.00392132	ASV
ASV130	0.138155	0.109227	0.752618	0.2838	0.670356	0.0019385	ASV
ASV158	0.104383	0.280477	0.61514	0.31	0.719278	0.00206468	ASV
ASV396	0.0978312	0.0663455	0.835823	0.317	0.707793	0.00159596	ASV
ASV5	0.077982	0.0808166	0.841201	0.3344	0.733033	0.0300603	ASV
ASV35	0.0933729	0.146679	0.759948	0.339	0.690433	0.00523958	ASV
ASV24	0.0279116	0.191968	0.780121	0.3887	0.9087	0.00810357	ASV
ASV293	0.00423164	0.118265	0.877503	0.4111	0.901297	0.00172912	ASV
ASV39	0	0.0539919	0.946008	0.4146	0.999999	0.00314516	ASV
ASV370	0	0.145135	0.854865	0.4146	0.999999	0.00116936	ASV
ASV19	0	0.320968	0.679032	1	1	0.0100992	ASV
ASV25	0	0.0305418	0.969458	1	1	0.0043846	ASV
ASV54	8.54e-08	0.250126	0.749874	1	1	0.00136568	ASV
ASV88	9.96e-11	0.0508838	0.949116	1	0.999999	0.00331106	ASV
ASV109	6.63e-11	0.371353	0.628647	1	1	0.00181953	ASV
ASV113	0	0.33064	0.66936	1	0.999999	0.00113443	ASV
ASV133	5.57e-09	0.00734024	0.99266	1	0.967405	0.00401905	ASV
ASV169	0	0.00905786	0.990942	1	0.999999	0.00154609	ASV
ASV184	1.98e-15	0.0953637	0.904636	1	0.999999	0.00246826	ASV
ASV197	3.76e-10	0.110137	0.889863	1	0.999999	0.00220319	ASV
ASV246	0	0.084889	0.915111	1	0.999999	0.00114307	ASV
