## Supplementary material for "Key features of the genetic architecture and evolution of host-microbe interactions revealed by high-resolution genetic mapping of the mucosa-associated gut microbiome in hybrid mice": Suppl. Table 4

### Sheet: genes_1Mb_intervals_closest_gen
markers	taxa	length (bp)	chr	peak.pos	all_genes	LOCATION	closest_gene	closest_gene_type	list_total_genes	closest_gene_description
UNCrs107949177	RNA : unclassified_C_Deltaproteobacteria	231	17	57222040	C3	intron	C3	protein_coding	C3	complement component 3 [Source:MGI Symbol;Acc:MGI:88227]
UNC1052639	DNA : SV19	624	1	82976368	Slc19a3, Agfg1	intergenic	NA	NA	NA	NA
UNCHS019799	DNA : SV13	2743	7	40056445	4933402C06Rik, Zfp619	intergenic	NA	NA	NA	NA
JAX00150794	DNA : SV32 | RNA : SV102 | RNA : SV38	3047	7	45388656		promoter	Gm22478	snoRNA	Snrnp70, Gm22478	predicted gene, 22478 [Source:MGI Symbol;Acc:MGI:5452255]
JAX00470781	RNA : SV264	6019	19	12228399		threeUTR	Olfr1432	protein_coding	Olfr1432	olfactory receptor 1432 [Source:MGI Symbol;Acc:MGI:3031266]
UNC8559748	DNA : SV102 | DNA : SV50 | RNA : SV49	13337	5	5015411	Cdk14	intron	Cdk14	protein_coding	Cdk14	cyclin-dependent kinase 14 [Source:MGI Symbol;Acc:MGI:894318]
JAX00425456	DNA : SV113	16163	16	77646231	Mir99ahg	intron	Mir125b-2	miRNA	Mir99ahg, Mir125b-2, C130023A14Rik, 9530003O04Rik	microRNA 125b-2 [Source:MGI Symbol;Acc:MGI:3618706]
UNCHS016337	RNA : SV115	17399	5	148358588	Slc7a1	intron	Slc7a1	protein_coding	Slc7a1	solute carrier family 7 (cationic amino acid transporter, y+ system), member 1 [Source:MGI Symbol;Acc:MGI:88117]
UNC14437906	RNA : SV49 | DNA : SV32 | DNA : SV47	18905	8	32099535	Nrg1	intron	Nrg1	protein_coding	Nrg1	neuregulin 1 [Source:MGI Symbol;Acc:MGI:96083]
UNCHS005423	DNA : unclassified_P_Bacteroidetes	21278	2	75321381	Hnrnpa3, Mtx2	intergenic	NA	NA	NA	NA
UNCHS045289	RNA : SV97	22037	17	4309746	Mettl4, Adcyap1	intergenic	NA	NA	NA	NA
UNCHS017593	DNA : G_Roseburia | RNA : SV151 | RNA : SV40 | RNA : SV63	24681	6	66936168	Gng12	intron	Gng12	protein_coding	Gng12	guanine nucleotide binding protein (G protein), gamma 12 [Source:MGI Symbol;Acc:MGI:1336171]
UNC2569719	DNA : G_Dorea | DNA : SV68 | RNA : unclassified_C_Deltaproteobacteria | RNA : SV29	36291	2	10976179	Prkcq, Sfmbt2	intergenic	NA	NA	NA	NA
JAX00072620, UNCHS043371, UNC27424333	DNA : SV3	37204	16	93643464	Cbr3, Cbr1	intergenic	Gm5678	protein_coding	Cbr1, Gm5678	predicted gene 5678 [Source:MGI Symbol;Acc:MGI:3646098]
JAX00199937, UNC20743110	RNA : SV264	37349	12	25222211	Gm29687, Gm17746	intergenic	NA	NA	NA	NA
UNC21788101, UNC21788960	RNA : G_Marvinbryantia	50809	12	41588960	Immp2l	intron	Serpina4-ps1	unprocessed_pseudogene	Serpina4-ps1, Serpina5, Gm23289, Serpina3a, Serpina3b	serine (or cysteine) peptidase inhibitor, clade A, member 4, pseudogene 1 [Source:MGI Symbol;Acc:MGI:2448363]
UNCHS017875, JAX00143702	DNA : SV119 | DNA : SV64 | DNA : SV98	53593	6	88904334	Tpra1	intron	Tpra1	protein_coding	Podxl2, Gm36189, Mcm2, Tpra1	transmembrane protein, adipocyte asscociated 1 [Source:MGI Symbol;Acc:MGI:1345190]
JAX00412609	DNA : SV113	60729	16	4488061	Srl	intron	Srl	protein_coding	Srl, Gm15885, Tfap4	sarcalumenin [Source:MGI Symbol;Acc:MGI:2146620]
UNCHS022324	RNA : SV19	74128	8	17649673	Mcph1, Csmd1	intergenic	NA	NA	NA	NA
UNC2152265	RNA : SV370	75766	1	168316658	Pbx1	intron	Gm37524	TEC	Pbx1, Gm37524, Gm38381	predicted gene, 37524 [Source:MGI Symbol;Acc:MGI:5610752]
UNC10408138, UNC10409452, UNC10410149	DNA : SV19	77163	5	148149638	Mtus2	intron	Mtus2	protein_coding	Mtus2	microtubule associated tumor suppressor candidate 2 [Source:MGI Symbol;Acc:MGI:1915388]
UNC17428367	DNA : SV17	77300	10	11929784	Utrn, Epm2a	intergenic	Gm22194	miRNA	Gm22194, Gm25011, Gm48721	predicted gene, 22194 [Source:MGI Symbol;Acc:MGI:5451971]
JAX00311847, JAX00311867	DNA : G_Butyricicoccus	87209	11	56451162	Gria1, Nmur2	intergenic	Gm12241	processed_pseudogene	Gm12241, Gm22603	predicted gene 12241 [Source:MGI Symbol;Acc:MGI:3649718]
UNC18466004	DNA : SV17	95467	10	94161067	Nr2c1	intron	Nr2c1	protein_coding	Nr2c1, Gm26122, Ndufa12	nuclear receptor subfamily 2, group C, member 1 [Source:MGI Symbol;Acc:MGI:1352465]
UNCHS046274, UNC29262730	RNA : SV39	98412	18	52123721	Ftmt, Prr16	intergenic	Gm22259	snRNA	Gm22259	predicted gene, 22259 [Source:MGI Symbol;Acc:MGI:5452036]
JAX00502272	RNA : SV45	100098	2	125449415	Fbn1	intron	Gm9913	antisense	Fbn1, Gm9913	predicted gene 9913 [Source:MGI Symbol;Acc:MGI:3642395]
UNC24885329, UNC24886001, UNC24886982	RNA : SV22 | RNA : SV36 | RNA : SV97	111733	14	119800096	Hs6st3	intron	4930404K13Rik	sense_intronic	Hs6st3, 4930404K13Rik	RIKEN cDNA 4930404K13 gene [Source:MGI Symbol;Acc:MGI:1922095]
UNCHS008746	DNA : G_Marvinbryantia | RNA : G_Marvinbryantia | RNA : SV158 | RNA : SV197 | RNA : SV370 | RNA : SV88	122823	3	56438556	Tm4sf1, Nbea	intergenic	NA	NA	NA	NA
UNC13729630	DNA : unclassified_F_Ruminococcaceae	129602	7	119720011	Thumpd1	intron	Thumpd1	protein_coding	Acsm2, Gm39078, Acsm1, Gm19950, Gm45792, Acsm4, Thumpd1	THUMP domain containing 1 [Source:MGI Symbol;Acc:MGI:2444479]
UNC1693985, UNCHS002379	DNA : SV5 | RNA : SV126	176002	1	132384072	Tmcc2	intron	Tmcc2	protein_coding	Tmcc2, Dstyk, 6030442K20Rik, Rbbp5, Tmem81, Cntn2	transmembrane and coiled-coil domains 2 [Source:MGI Symbol;Acc:MGI:1916125]
UNCHS031506, UNCHS031511	RNA : SV19	177644	11	79726034	Mir365-2	promoter	Mir365-2	miRNA	Mir365-2, 9130204K15Rik, Gm24454, Gm11203	microRNA 365-2 [Source:MGI Symbol;Acc:MGI:3619372]
UNCHS040429, UNC25696016	RNA : SV36	182554	15	60021145	Lratd2, 4933412E24Rik	intergenic	4933412E24Rik	protein_coding	Gm7708, Gm7083, Gm7713, 4933412E24Rik	RIKEN cDNA 4933412E24 gene [Source:MGI Symbol;Acc:MGI:1918338]
UNCHS029095, UNCHS029099	RNA : G_Dorea	189243	10	91837011	Gm31592, 4930534H03Rik	intergenic	Gm31592	lincRNA	Gm31592	predicted gene, 31592 [Source:MGI Symbol;Acc:MGI:5590751]
UNC11577776, UNC11578091, JAX00617374, JAX00617390, JAX00143870	DNA : G_Roseburia | RNA : SV151 | RNA : SV63	198483	6	91067620	Nup210	intron	Nup210	protein_coding	Iqsec1, Nup210, Gm44278	nucleoporin 210 [Source:MGI Symbol;Acc:MGI:1859555]
UNC4120119, UNC4121118	DNA : G_Alistipes | DNA : SV21	200498	2	142621005	Kif16b	intron	Kif16b	protein_coding	Kif16b, Gm22310	kinesin family member 16B [Source:MGI Symbol;Acc:MGI:1098240]
UNC30596055, JAX00481864	RNA : SV52	216398	19	60157564	E330013P04Rik	intron	E330013P04Rik	lincRNA	E330013P04Rik, Fam204a, 4933412A08Rik, Gm28351	RIKEN cDNA E330013P04 gene [Source:MGI Symbol;Acc:MGI:2147732]
UNCHS014592, UNCHS040563	RNA : SV234	224193	15	66694004	Tg	intron	Tg	protein_coding	Tg, Gm17140, Sla, Ccn4	thyroglobulin [Source:MGI Symbol;Acc:MGI:98733]
JAX00675244	RNA : unclassified_C_Deltaproteobacteria	227861	8	88291207	Adcy7	intron	Adcy7	protein_coding	Heatr3, 9430002A10Rik, Tent4b, Adcy7, Brd7, Gm45497	adenylate cyclase 7 [Source:MGI Symbol;Acc:MGI:102891]
UNCHS008287, JAX00688425, UNC16063700	DNA : SV22 | RNA : SV22	234697	9	28602101	Opcml	intron	Gm48091	antisense	Opcml, Gm48091	predicted gene, 48091 [Source:MGI Symbol;Acc:MGI:6097434]
UNCJPD008271, JAX00086196, JAX00214148	DNA : SV145	237362	18	89084192	Rttn	intron	Rttn	protein_coding	Rttn, Cd226, Dok6	rotatin [Source:MGI Symbol;Acc:MGI:2179288]
UNC8423233, UNCrs27624389	DNA : SV50	249989	4	148364889	Ubiad1, Disp3	intergenic	Ubiad1	protein_coding	Ubiad1, Gm23303, Mtor, Angptl7, Gm24002, Gm23318, Exosc10, Gm13204, Gm13209, Srm, Masp2, Tardbp	UbiA prenyltransferase domain containing 1 [Source:MGI Symbol;Acc:MGI:1918957]
UNCHS046815	RNA : SV281	317744	18	78711091	Setbp1, Slc14a2	intergenic	Gm23895	snRNA	Slc14a2, 4931439C15Rik, Gm26430, Gm23895	predicted gene, 23895 [Source:MGI Symbol;Acc:MGI:5453672]
JAX00198904, JAX00317350	DNA : F_Prevotellaceae	333709	11	59671701	Mprip	intron	Prr11	protein_coding	Prr11, Ska2, Mir301, Gm11491, Trim37, Ppm1e, Gm11490, Gm22883, Rad51c, Tex14	proline rich 11 [Source:MGI Symbol;Acc:MGI:2444496]
UNC10571848, UNC10576767	DNA : SV6	357395	6	12573412	Thsd7a	intron	Gm16123	processed_pseudogene	Thsd7a, Gm16123	predicted gene 16123 [Source:MGI Symbol;Acc:MGI:3801766]
JAX00483599, UNCHS004030	RNA : SV396	380836	2	12908323	Pter, Mindy3	intergenic	Pter	protein_coding	Pter, C1ql3, Gm37824, Gm37811, Gm37356, Gm37742, Rsu1, Gm38156	phosphotriesterase related [Source:MGI Symbol;Acc:MGI:107372]
UNC30109707	DNA : SV111	383175	19	25226174		NA	Kank1	protein_coding	Kank1, Gm34432, Gm26207, Gm5249, Dmrt1	KN motif and ankyrin repeat domains 1 [Source:MGI Symbol;Acc:MGI:2147707]
UNCHS019744, UNC12644244	RNA : SV52	386085	7	36798133	Zfp536, Tshz3	intergenic	Gm28078	lincRNA	Gm28078, Gm28076, Gm28075	predicted gene 28078 [Source:MGI Symbol;Acc:MGI:5578784]
UNC11687867, UNC11691749	RNA : C_Bacilli | RNA : F_Lactobacillaceae | RNA : G_Lactobacillus | RNA : O_Lactobacillales | RNA : SV181 | RNA : SV31	418889	6	99723910		promoter	Prok2	protein_coding	Foxp1, Gm20696, Gm20705, Gm22328, Gm24936, Eif4e3, Gm44104, Gpr27, Prok2	prokineticin 2 [Source:MGI Symbol;Acc:MGI:1354178]
UNCHS026249, UNCHS026251, UNCHS026254, JAX00172765, UNCHS026261, UNCHS026264, UNC16614618, UNCHS026273	DNA : unclassified_P_Bacteroidetes	423240	9	72501528	4930509E16Rik, Tex9	intergenic	Tex9	protein_coding	Zfp280d, Gm37303, Gm37581, BC065403, Gm37150, Gm27230, Gm27255, Gm27254, Mns1, Gm36948, Gm27231, Tex9, Gm28010, 4930509E16Rik, Rfx7, Gm19427, Gm37105, Gm18014, Gm27241, Gm27232, Gm23057, Nedd4, A530064N14Rik, Gm7265, Gm37955, Gm36936	testis expressed gene 9 [Source:MGI Symbol;Acc:MGI:1201610]
UNCHS005093, UNCHS005107	RNA : unclassified_F_Prevotellaceae	430359	2	60495352	Pla2r1	coding	Gm13583	antisense	Pla2r1, Gm13583, Gm13566, Gm13567, Itgb6, Rbms1	predicted gene 13583 [Source:MGI Symbol;Acc:MGI:3650462]
ICR451	RNA : SV238	442729	12	66025524	Rpl10l, Wdr20rt	intergenic	Gm47975	TEC	Gm47975, Gm2915, Rpl10l	predicted gene, 47975 [Source:MGI Symbol;Acc:MGI:6097258]
UNC23967523, UNCHS038171, UNCHS038176	DNA : SV113	443201	14	48260034	Peli2	threeUTR	Peli2	protein_coding	4930447J18Rik, Gm49303, Gm49304, Gm49305, Gm49306, Gm6055, Peli2, 9530086P17Rik, Gm49310, Gm49307, Gm6498, 1700128I11Rik, Gm23881	pellino 2 [Source:MGI Symbol;Acc:MGI:1891445]
UNC13911369, JAX00157420, UNC13916659	RNA : SV91	462131	7	134833526	Dock1	intron	Insyn2a	protein_coding	Gm9333, Dock1, Insyn2a, Gm45532, Gm45597	inhibitory synaptic factor 2A [Source:MGI Symbol;Acc:MGI:3605068]
JAX00448362, JAX00448452	DNA : SV113	462132	17	83499701	Cox7a2l, Eml4	intergenic	Eml4	protein_coding	Gm19689, Gm29052, Gm46606, Pkdcc, Gm24240, Rpl21-ps7, Eml4	echinoderm microtubule associated protein like 4 [Source:MGI Symbol;Acc:MGI:1926048]
UNCHS038500, UNCHS038511, UNCHS038518, UNCHS038522	RNA : SV50	479757	14	62595619	Fam124a	intron	Fam124a	protein_coding	Fam124a, Gm23816, Serpine3, Gm25162, Ints6, Gm18146, Gm47505, Wdfy2, Mir8098, Mir6541, n-R5s47, Gm21021, Defb48, Defb47, Defb43, Gm19198, Defb30, Defb42	family with sequence similarity 124, member A [Source:MGI Symbol;Acc:MGI:3645930]
JAX00511868, UNC4533034	RNA : G_Anaerostipes | RNA : SV79	483541	2	172917359	Bmp7	intron	Bmp7	protein_coding	Gm14455, Rtf2, Gcnt7, Fam209, Gm14303, Tfap2c, Gm22773, Bmp7	bone morphogenetic protein 7 [Source:MGI Symbol;Acc:MGI:103302]
UNC17944769	DNA : unclassified_P_Bacteroidetes	505130	10	50890304	Sim1, Ascc3	intergenic	Sim1	protein_coding	Sim1, Gm26257, Gm5040	single-minded family bHLH transcription factor 1 [Source:MGI Symbol;Acc:MGI:98306]
UNC8501320, JAX00571720	RNA : SV102	522846	4	154231790	Megf6	intron	Gm13132	processed_pseudogene	Gm25880, Gm13115, BC039966, A430005L14Rik, Dffb, Cep104, Lrrc47, Smim1, Ccdc27, Gm13117, Gm13114, Trp73, Trp73os, Gm26036, Wrap73, Tprgl, Megf6, Gm13132	predicted gene 13132 [Source:MGI Symbol;Acc:MGI:3651366]
UNCJPD009283, UNC14261982	RNA : SV396	523571	8	17237162	Csmd1	intron	Csmd1	protein_coding	Csmd1	CUB and Sushi multiple domains 1 [Source:MGI Symbol;Acc:MGI:2137383]
JAX00113489, UNCHS010166	RNA : SV4	538957	3	134478458		intron	Gm26820	lincRNA	Gm26820, Tacr3, Gm4860, Gm43036, Gm43035	predicted gene, 26820 [Source:MGI Symbol;Acc:MGI:5477314]
JAX00034046, JAX00327915	RNA : SV45	636562	12	25227425	Gm29687, Gm17746	intergenic	Gm36287	lincRNA	Grhl1, Gm6969, Klf11, Cys1, Rrm2, Gm48895, Gm48896, Gm9318, Gm26211, Gm48897, 2900060N12Rik, Mboat2, Gm36236, Kidins220, Gm47701, Id2, Gm17746, Gm36287, Gm47705	predicted gene, 36287 [Source:MGI Symbol;Acc:MGI:5595446]
UNC15924078, JAX00168681, UNC15929728	RNA : SV26	663124	9	17909975	Chordc1	intergenic	Gm7680	processed_pseudogene	Gm4977, Gm48849, Gm7680, Gm48850, Gm48856, Gm44498, Gm7692, Chordc1, Gm19178, Naalad2	predicted gene 7680 [Source:MGI Symbol;Acc:MGI:3646083]
UNCHS022557, UNC14430837, UNC14433520, UNC14437906	DNA : SV32	669836	8	31448604	Nrg1, 7420700N18Rik	intergenic	Gm45303	lincRNA	Gm45303, Gm23539, Gm45304, Gm24184, Gm5117, Nrg1, AC132407.1	predicted gene 45303 [Source:MGI Symbol;Acc:MGI:5791139]
UNCHS032948, UNCHS032971, UNC20743382, UNC20744488, UNCHS032977	RNA : SV115	747503	12	25275690	Gm29687, Gm17746	intergenic	Gm19340	processed_pseudogene	Cys1, Rrm2, Gm48895, Gm48896, Gm9318, Gm26211, Gm48897, 2900060N12Rik, Mboat2, Gm36236, Kidins220, Gm47701, Id2, Gm17746, Gm36287, Gm47705, Gm19340, Gm47713, Gm36723	predicted gene, 19340 [Source:MGI Symbol;Acc:MGI:5011525]
UNC14711255, JAX00668480	DNA : SV64 | DNA : SV98 | RNA : SV64 | RNA : SV98	770750	8	50230706		intron	Gm45455	lincRNA	Gm45341, Gm45455, Gm2516, Gm45259, Gm23986, C130073E24Rik	predicted gene 45455 [Source:MGI Symbol;Acc:MGI:5791291]
UNC2480370, JAX00215420, UNC2490684	RNA : SV212	770800	2	4722893	Bend7	intron	Bend7	protein_coding	Frmd4a, Gm13187, Gm36988, Gm23691, Gm13175, Gm13179, Prpf18, Gm13196, Bend7, Gm13176, Sephs1, Phyh, Gm13194, Gm13193, Gm13192, Ucma, Mcm10	BEN domain containing 7 [Source:MGI Symbol;Acc:MGI:2443100]
JAX00105143, JAX00516622, JAX00105203	RNA : SV130	855887	3	22035726	Tbl1xr1	intergenic	Gm43672	lincRNA	Gm43672, Tbl1xr1, Gm5842, Rprl2, Gm38324, Gm37636, Gm26354, Spin3-ps, Gm37889	predicted gene 43672 [Source:MGI Symbol;Acc:MGI:5663809]
UNCHS038558	RNA : SV184	862443	14	64348867	Msra	intron	Msra	protein_coding	Msra, Gm47202, Mir124a-1hg, Mir124a-1, Mir3078, Kif13b, Gm26225, Hmbox1, Gm37183, Gm20111, Gm4573, Ints9, Extl3	methionine sulfoxide reductase A [Source:MGI Symbol;Acc:MGI:106916]
UNC27961766, UNCHS044394, UNC30428020, UNC30436377	RNA : SV264	890962	19	48502690	Sorcs3	intron	Sorcs3	protein_coding	Sorcs3, Gm50436, 4930535F04Rik, Gm50441, Gm50442	sortilin-related VPS10 domain containing receptor 3 [Source:MGI Symbol;Acc:MGI:1913923]
UNCHS025465, JAX00693887, UNCHS025491	DNA : SV13 | DNA : SV6	923160	9	49939992	2310003N18Rik, Ncam1	intergenic	Gm47543	lincRNA	Gm47543, Gm8907, Gm4042, 2310003N18Rik, Gm39336, Rpl10-ps3, Plet1os, Plet1, Pts, Gm47077, Bco2, Il18, Tex12, Sdhd, Timm8b, Nkapd1, Pih1d2, Dlat, Dixdc1, 2310030G06Rik, Hspb2, Cryab, 1110032A03Rik, Fdxacb1, Alg9	predicted gene, 47543 [Source:MGI Symbol;Acc:MGI:6096554]
JAX00548669, JAX00548679, UNC7106177	DNA : SV35	955654	4	40163117	Aco1	intron	Aco1	protein_coding	Gm25581, Gm12383, Gm23607, Gm17094, 1700009N14Rik, Gm12385, Gm12384, Gm12386, Gm22850, Gm12387, Gm26087, Gm12388, Gm12389, Aco1	aconitase 1 [Source:MGI Symbol;Acc:MGI:87879]
UNC29131523, UNC29132165	DNA : C_Bacilli | DNA : O_Bacillales | DNA : SV156 | DNA : SV9	959184	18	42858719	Ppp2r2b	intron	4933407I08Rik	antisense	Plac8l1, Gm18086, Gm5504, Lars, Rps19-ps4, Gm4013, Rbm27, Gm22697, Pou4f3, Gm16415, Gm3631, Tcerg1, Gm27457, Gpr151, Gm50214, Gm50213, C030004G16Rik, Ppp2r2b, 4933407I08Rik, 4930588A03Rik, Gm22264	RIKEN cDNA 4933407I08 gene [Source:MGI Symbol;Acc:MGI:1918259]
UNC23472259, UNCJPD005547, UNC23486806	RNA : G_Odoribacter	981701	13	117476173	Hcn1, Emb	intergenic	Hcn1	protein_coding	Hcn1, 4933413L06Rik, Gm26349, Gm9633, Mrps30, B430218F22Rik	hyperpolarization activated cyclic nucleotide gated potassium channel 1 [Source:MGI Symbol;Acc:MGI:1096392]
