## Supplementary material for "Key features of the genetic architecture and evolution of host-microbe interactions revealed by high-resolution genetic mapping of the mucosa-associated gut microbiome in hybrid mice": Suppl. Table 5

### Sheet: kegg_pathways
ID	Description	Count	GeneRatio	BgRatio	pvalue	p.adjust	qvalue	geneID	Taxa
mmu04713	Circadian entrainment	14	14/307	98/8914	5.89267e-06	0.000958984	0.000794446	Gng12/Itpr1/Plcb1/Prkacb/Cacna1c/Ryr1/Adcy7/Ryr2/Adcy2/Kcnj3/Gria1/Cacna1i/Grin2a/Adcyap1	G_Roseburia, ASV151( G_Ruminococcus2), ASV63( G_Oscillibacter), ASV40( unclassified_F_Lachnospiraceae), G_Dorea, ASV293( G_Dorea), ASV184( G_Dorea), ASV97( G_Oscillibacter), ASV36( G_Oscillibacter), G_Oscillibacter, ASV35( G_Bacteroides), G_Butyricicoccus, ASV142( unclassified_O_Bacteroidales), ASV173( G_Acetatifactor), ASV135( unclassified_O_Bacteroidales), unclassified_C_Deltaproteobacteria, AS…
mmu04724	Glutamatergic synapse	15	15/307	113/8914	6.92407e-06	0.000958984	0.000794446	Grm8/Gng12/Itpr1/Plcb1/Pld1/Ppp3ca/Prkacb/Cacna1c/Adcy7/Adcy2/Kcnj3/Gria1/Grik3/Grm7/Grin2a	G_Roseburia, ASV151( G_Ruminococcus2), ASV63( G_Oscillibacter), ASV40( unclassified_F_Lachnospiraceae), G_Dorea, ASV293( G_Dorea), ASV184( G_Dorea), ASV35( G_Bacteroides), ASV113( unclassified_O_Bacteroidales), G_Butyricicoccus, ASV142( unclassified_O_Bacteroidales), ASV133( unclassified_F_Lachnospiraceae), ASV101( G_Oscillibacter), ASV173( G_Acetatifactor), unclassified_O_Clostridiales, ASV234( …
mmu04360	Axon guidance	18	18/307	181/8914	4.93619e-05	0.00455775	0.00377575	Lrrc4c/Unc5c/Epha4/Bmp7/Trpc3/Ppp3ca/Wnt5b/Pak1/Epha6/Pard6b/Nfatc2/Epha7/Cxcl12/Robo2/Myl12b/Srgap3/Pik3r1/Robo1	G_Anaerostipes, ASV139( G_Roseburia), ASV79( G_Anaerostipes), G_Dorea, ASV184( G_Dorea), ASV293( G_Dorea), ASV17( G_Eisenbergiella), ASV36( G_Oscillibacter), ASV22( G_Bacteroides), G_Paraprevotella, F_Prevotellaceae, ASV4( G_Lactobacillus), ASV113( unclassified_O_Bacteroidales), ASV40( unclassified_F_Lachnospiraceae), G_Odoribacter, ASV101( G_Oscillibacter), ASV19( G_Bacteroides), ASV135( unclass…
mmu04020	Calcium signaling pathway	21	21/307	240/8914	7.86753e-05	0.00544826	0.00451348	Itpkb/Itpr1/Phkb/Erbb4/Plcb1/Ppp3ca/Prkacb/Ptgfr/Cacna1c/Itpkc/Ryr1/Ntrk3/Stim1/Adcy7/Ryr2/Adcy2/Tacr3/Cacna1i/Grin2a/Oxtr/Chrm3	ASV36( G_Oscillibacter), ASV97( G_Oscillibacter), G_Oscillibacter, ASV50( unclassified_F_Lachnospiraceae), ASV49( G_Eisenbergiella), ASV35( G_Bacteroides), ASV17( G_Eisenbergiella), ASV234( unclassified_F_Ruminococcaceae), ASV99( G_Clostridium_XlVa), ASV23( G_Eisenbergiella), G_Eisenbergiella, ASV77( unclassified_F_Lachnospiraceae), G_Fusicatenibacter, ASV133( unclassified_F_Lachnospiraceae), ASV…
mmu04927	Cortisol synthesis and secretion	10	10/307	72/8914	0.000163488	0.00905725	0.00750325	Kcnk2/Itpr1/Pbx1/Plcb1/Prkacb/Cacna1c/Adcy7/Adcy2/Cacna1i/Kcna4	ASV50( unclassified_F_Lachnospiraceae), ASV49( G_Eisenbergiella), ASV35( G_Bacteroides), ASV36( G_Oscillibacter), ASV97( G_Oscillibacter), ASV22( G_Bacteroides), ASV370( G_Marvinbryantia), ASV142( unclassified_O_Bacteroidales), ASV173( G_Acetatifactor), ASV135( unclassified_O_Bacteroidales), unclassified_C_Deltaproteobacteria
mmu04530	Tight junction	15	15/307	167/8914	0.000628003	0.0289928	0.0240184	Magi1/Nedd4/Ppp2r2b/Prkacb/Patj/Cftr/Actn4/Dlg2/Tjp2/Pard6b/Myl2/Cldn3/Myl12b/Jun/Cldn4	C_Bacilli, ASV9( G_Staphylococcus), O_Bacillales, F_Staphylococcaceae, G_Staphylococcus, ASV156( G_Staphylococcus), ASV36( G_Oscillibacter), ASV22( G_Bacteroides), ASV26( G_Oscillibacter), ASV88( unclassified_F_Lachnospiraceae), G_Paraprevotella, F_Prevotellaceae, ASV264( G_Alistipes), ASV115( unclassified_F_Lachnospiraceae), G_Acetatifactor, unclassified_P_Bacteroidetes, ASV173( G_Acetatifactor)…
mmu04921	Oxytocin signaling pathway	14	14/307	153/8914	0.000788035	0.0293243	0.024293	Itpr1/Cacnb2/Plcb1/Ppp3ca/Prkacb/Cacna1c/Ryr1/Adcy7/Ryr2/Adcy2/Kcnj3/Nfatc2/Jun/Oxtr	ASV97( G_Oscillibacter), ASV36( G_Oscillibacter), G_Oscillibacter, ASV35( G_Bacteroides), ASV22( G_Bacteroides), ASV113( unclassified_O_Bacteroidales), ASV142( unclassified_O_Bacteroidales), ASV101( G_Oscillibacter), ASV173( G_Acetatifactor), ASV115( unclassified_F_Lachnospiraceae), ASV135( unclassified_O_Bacteroidales), unclassified_C_Deltaproteobacteria, ASV293( G_Dorea)
mmu05235	PD-L1 expression and PD-1 checkpoint pathway in cancer	10	10/307	88/8914	0.000846911	0.0293243	0.024293	Ppp3ca/Lck/Prkcq/Nfatc2/Ifng/Tlr4/Eml4/Batf3/Jun/Pik3r1	ASV68( G_Hungatella), G_Dorea, ASV29( unclassified_C_Deltaproteobacteria), unclassified_C_Deltaproteobacteria, ASV184( G_Dorea), ASV293( G_Dorea), ASV36( G_Oscillibacter), ASV22( G_Bacteroides), ASV97( G_Oscillibacter), ASV113( unclassified_O_Bacteroidales), ASV26( G_Oscillibacter), ASV101( G_Oscillibacter), ASV115( unclassified_F_Lachnospiraceae)
mmu04971	Gastric acid secretion	9	9/307	75/8914	0.00103176	0.0317551	0.0263067	Kcnk2/Itpr1/Plcb1/Prkacb/Cftr/Adcy7/Adcy2/Atp4b/Chrm3	ASV50( unclassified_F_Lachnospiraceae), ASV49( G_Eisenbergiella), ASV35( G_Bacteroides), ASV98( unclassified_F_Lachnospiraceae), ASV64( unclassified_F_Lachnospiraceae), G_Fusicatenibacter, ASV133( unclassified_F_Lachnospiraceae), ASV142( unclassified_O_Bacteroidales), ASV173( G_Acetatifactor), ASV101( G_Oscillibacter), unclassified_C_Deltaproteobacteria, ASV293( G_Dorea), ASV36( G_Oscillibacter)
mmu04024	cAMP signaling pathway	17	17/307	215/8914	0.00119047	0.0322366	0.0267056	Abcc4/Pld1/Prkacb/Cftr/Cacna1c/Pak1/Adcy7/Ryr2/Adcy2/Gria1/Gli3/Grin2a/Htr1f/Jun/Oxtr/Pik3r1/Adcyap1	G_Anaerostipes, ASV79( G_Anaerostipes), ASV139( G_Roseburia), G_Dorea, ASV293( G_Dorea), ASV184( G_Dorea), G_Butyricicoccus, ASV124( unclassified_O_Clostridiales), ASV133( unclassified_F_Lachnospiraceae), ASV173( G_Acetatifactor), ASV115( unclassified_F_Lachnospiraceae), ASV101( G_Oscillibacter), ASV135( unclassified_O_Bacteroidales), G_Eisenbergiella, ASV281( unclassified_F_Lachnospiraceae), unc…
mmu04934	Cushing syndrome	14	14/307	162/8914	0.00137677	0.0322366	0.0267056	Kcnk2/Itpr1/Pbx1/Plcb1/Prkacb/Cacna1c/Wnt5b/Adcy7/Adcy2/Wnt11/Cacna1i/Kcna4/Wnt7a/Fzd4	ASV376( G_Oscillibacter), ASV45( unclassified_F_Lachnospiraceae), ASV4( G_Lactobacillus), ASV50( unclassified_F_Lachnospiraceae), ASV49( G_Eisenbergiella), ASV35( G_Bacteroides), ASV21( G_Alistipes), ASV40( unclassified_F_Lachnospiraceae), ASV36( G_Oscillibacter), ASV97( G_Oscillibacter), ASV22( G_Bacteroides), ASV370( G_Marvinbryantia), ASV142( unclassified_O_Bacteroidales), ASV173( G_Acetatifac…
mmu04750	Inflammatory mediator regulation of TRP channels	12	12/307	127/8914	0.00139653	0.0322366	0.0267056	Itpr1/Plcb1/Prkacb/Cyp2j11/Adcy7/Asic2/Prkch/Adcy2/Prkcq/Trpm8/P2ry2/Pik3r1	ASV68( G_Hungatella), G_Dorea, ASV29( unclassified_C_Deltaproteobacteria), unclassified_C_Deltaproteobacteria, ASV35( G_Bacteroides), ASV293( G_Dorea), ASV184( G_Dorea), ASV26( G_Oscillibacter), ASV142( unclassified_O_Bacteroidales), ASV173( G_Acetatifactor), ASV115( unclassified_F_Lachnospiraceae), G_Eisenbergiella, ASV229( G_Clostridium_XlVa), ASV36( G_Oscillibacter), ASV101( G_Oscillibacter)
mmu04310	Wnt signaling pathway	14	14/307	168/8914	0.00194536	0.0414512	0.0343392	Btrc/Plcb1/Ppp3ca/Prkacb/Wnt5b/Wnt11/Nkd1/Nfatc2/Tbl1xr1/Cxxc4/Tle1/Jun/Wnt7a/Fzd4	G_Dorea, ASV184( G_Dorea), ASV293( G_Dorea), ASV19( G_Bacteroides), ASV376( G_Oscillibacter), ASV45( unclassified_F_Lachnospiraceae), ASV4( G_Lactobacillus), ASV21( G_Alistipes), ASV40( unclassified_F_Lachnospiraceae), ASV17( G_Eisenbergiella), ASV234( unclassified_F_Ruminococcaceae), ASV142( unclassified_O_Bacteroidales), ASV36( G_Oscillibacter), ASV22( G_Bacteroides), ASV113( unclassified_O_Bac…
mmu00512	Mucin type O-glycan biosynthesis	5	5/307	28/8914	0.00240049	0.0474955	0.0393464	Galnt14/Galnt18/Galnt2/Galnt13/Galnt17	G_Paraprevotella, F_Prevotellaceae, ASV7( G_Paraprevotella), ASV158( G_Oscillibacter), ASV35( G_Bacteroides), ASV22( G_Bacteroides), G_Eisenbergiella, ASV19( G_Bacteroides)
