## Supplementary material for "Key features of the genetic architecture and evolution of host-microbe interactions revealed by high-resolution genetic mapping of the mucosa-associated gut microbiome in hybrid mice": Suppl. Table 7

### Sheet: Candidate genes
Gene symbol	Closest to SNP	In other studies	Diff. expressed in GF	P type	Min P	Min interval (Mb)	Taxa
Xcr1	X	-	-	A	8.53e-11	0	DNA : SV32 (unclassified Lachnospiraceae), SV47 (unclassified Lachnospiraceae) | RNA : SV102 (unclassified Lachnospiraceae)
C3	X	X	-	A	1.8e-12	0.000231	DNA : SV145 (unclassified Clostridiales) | RNA : unclassified Deltaproteobacteria, SV145 (unclassified Clostridiales)
Cdk14	X	X	-	A	1.67e-17	0.013337	DNA : SV50 (unclassified Lachnospiraceae), SV102 (unclassified Lachnospiraceae) | RNA : SV49 (Eisenbergiella)
Slc7a1	X	X	-	A	6.5e-11	0.017399	DNA : Marvinbryantia, SV109 (unclassified Bacteroidales) | RNA : SV115 (unclassified Lachnospiraceae)
Nrg1	X	-	-	A	3.88e-15	0.018905	DNA : SV32 (unclassified Lachnospiraceae), SV47 (unclassified Lachnospiraceae) | RNA : SV49 (Eisenbergiella)
Adcyap1	X	-	-	A	4.27e-11	0.022037	RNA : SV97 (Oscillibacter)
Gng12	X	-	-	D	1.02e-14	0.024681	DNA : Roseburia | RNA : SV40 (unclassified Lachnospiraceae), SV63 (Oscillibacter), SV151 (Ruminococcus 2)
Serpina3b	X	-	-	A	1.43e-13	0.050809	RNA : Marvinbryantia | RNA : SV158 (Oscillibacter), SV370 (Marvinbryantia)
Tpra1	X	X	-	A	1.11e-12	0.053593	DNA : SV64 (unclassified Lachnospiraceae), SV98 (unclassified Lachnospiraceae), SV119 (unclassified Lachnospiraceae)
Pbx1	X	X	-	A	1.63e-15	0.075766	RNA : SV115 (unclassified Lachnospiraceae), SV158 (Oscillibacter), SV234 (unclassified Ruminococcaceae), SV370 (Marvinbryantia)
Fbn1	X	-	-	A	1.61e-10	0.100098	RNA : unclassified Bacteroidetes, SV45 (unclassified Lachnospiraceae)
Oxgr1	X	-	-	A	3.1e-16	0.111733	RNA: SV22 (Bacteroides), SV36 (Oscillibacter), SV97 (Oscillibacter)
Kif16b	X	-	-	A	1.09e-17	0.200498	DNA : Rikenellaceae, Alistipes, unclassified Bacteroidetes , SV21 (Alistipes), SV142 (unclassified Bacteroidales) | RNA : unclassified Bacteroidetes, SV142 (unclassified Bacteroidales)
Adcy7	X	-	-	D	3.6e-33	0.227861	DNA : SV17 (Eisenbergiella) | RNA : unclassified Deltaproteobacteria, SV234 (unclassified Ruminococcaceae)
Prok2	X	-	-	A	2.39e-23	0.418889	DNA : SV35 (Bacteroides) | RNA : Bacilli, Lactobacillales, Lactobacillaceae, Lactobacillus, SV20 (Lactobacillus), SV31 (Lactobacillus), SV35 (Bacteroides), SV181 (Lactobacillus)
Bmp7	X	X	-	D	4.29e-12	0.483541	RNA : Anaerostipes, SV32 (unclassified Lachnospiraceae), SV79 (Anaerostipes), SV139 (Roseburia)
Tacr3	X	X	-	D	3.98e-11	0.538957	DNA : SV45 (unclassified Lachnospiraceae) | RNA : SV4 (Lactobacillus), SV82 (unclassified Ruminococcaceae), SV101 (Oscillibacter), SV151 (Ruminococcus 2)
Chordc1	X	-	X	D	1.04e-11	0.663124	RNA : SV26 (Oscillibacter), SV281 (unclassified Lachnospiraceae)
Ppp2r2b	X	-	-	A	2.07e-41	0.959184	DNA : Bacilli, Bacillales, Staphylococcaceae, Staphylococcus, SV9 (Staphylococcus), SV156 (Staphylococcus)
Tgfbr3	X	-	-	A	5.42e-11	1.0554	DNA : Prevotellaceae, Paraprevotella, SV7 (Paraprevotella), SV29 (unclassified Deltaproteobacteria)
Mchr1	X	-	-	A	1.7e-18	1.09887	RNA : SV36 (Oscillibacter), SV97 (Oscillibacter), SV155 (Clostridium XIVa), SV170 (Clostridium XIVa), SV180 (Clostridium XIVa)
Clasp2	X	X	-	A	1.21e-14	1.24085	RNA : SV22 (Bacteroides), SV36 (Oscillibacter), SV88 (unclassified Lachnospiraceae)
Cyp24a1	-	X	-	D	1.79e-11	1.30407	DNA : Eisenbergiella, SV23 (Eisenbergiella)| RNA : SV32 (unclassified Lachnospiraceae)
Adcy2	X	X	-	A	9.88e-21	1.31343	RNA : SV36 (Oscillibacter)
Slc3a1	X	X	X	A	5.37e-14	1.40585	DNA : Prevotellaceae, Paraprevotella, SV7 (Paraprevotella) | RNA : Prevotellaceae, Paraprevotella
Mmp9	-	X	-	A	2.42e-18	1.52167	DNA : Rikenellaceae, Alistipes, SV21 (Alistipes), SV23 (Eisenbergiella), SV145 (unclassified Clostridiales) | RNA : SV22 (Bacteroides), SV36 (Oscillibacter)
Cd40	-	X	-	A	2.42e-18	1.52167	DNA : Rikenellaceae, Alistipes, SV21 (Alistipes), SV23 (Eisenbergiella), SV145 (unclassified Clostridiales) | RNA : SV22 (Bacteroides), SV36 (Oscillibacter)
Chrm3	X	-	-	A	1.01e-19	1.54181	RNA : Fusicatenibacter, SV133 (unclassified Lachnospiraceae)
Grik3	X	X	-	A	4.4e-16	2.2343	RNA : unclassified Clostridiales, SV97 (Oscillibacter), SV98 (unclassified Lachnospiraceae), SV234 (unclassified Ruminococcaceae)
Nhlrc3	X	-	-	D	5.51e-12	2.5104	RNA : SV85 (unclassified Lachnospiraceae)
Tbx5	X	X	-	D	3.88e-10	3.20816	DNA : SV19 (Bacteroides), SV109 (unclassified Bacteroidales)
Aacs	X	X	X	D	8.12e-16	3.77975	DNA : Deferribacteres, Deferribacteres, Deferribacterales, Deferribacteraceae, Mucispirillum, SV6 (Mucispirillum), SV10 (Mucispirillum), SV13 (Mucispirillum)
Tbx3	-	X	-	D	9.67e-10	3.8268	DNA : SV19 (Bacteroides)
Spp2	X	-	-	A	4.2e-17	3.84857	DNA : SV17 (Eisenbergiella) | RNA : Marvinbryantia, SV26 (Oscillibacter), SV370 (Marvinbryantia)
Gria1	X	-	-	A	5.67e-21	4.07741	DNA : Dorea | RNA : Dorea, SV130 (unclassified Lachnospiraceae), SV184 (Dorea), SV293 (Dorea)
Grm8	X	-	-	A	4.16e-14	4.42818	DNA : SV113 (unclassified Bacteroidales)
Cth	-	-	X	D	1.41e-16	4.45732	DNA : SV23 (Eisenbergiella)| RNA : SV99 (Clostridium XIVa)
Mep1a	-	X	X	A	1.8e-12	5.19073	DNA : Butyricicoccus, SV145 (unclassified Clostridiales) | RNA : SV145 (unclassified Clostridiales), SV264 (Alistipes)
Serpinc1	-	X	-	A	1.63e-15	5.2261	DNA : Marvinbryantia, SV5 (unclassified Lachnospiraceae) | RNA : SV158 (Oscillibacter)
Fbxl2	-	X	-	A	1.59e-12	5.30912	RNA : SV22 (Bacteroides), SV36 (Oscillibacter)
Pik3r1	X	-	-	A	6e-14	5.41838	RNA : SV85 (unclassified Lachnospiraceae), SV101 (Oscillibacter)
Cdk5rap2	X	-	-	A	4.48e-118	5.4476	DNA : Dorea | RNA : Dorea, SV184 (Dorea), SV293 (Dorea)
Alox15	-	-	X	A	3.4e-10	5.45723	DNA : Prevotellaceae | RNA : SV115 (unclassified Lachnospiraceae)
Actr10	-	X	X	A	4.45e-10	5.63995	RNA : Marvinbryantia | RNA : SV229 (Clostridium XIVa)
Sparcl1	-	X	X	A	5.42e-11	5.83866	DNA : Prevotellaceae, Paraprevotella, SV7 (Paraprevotella) | RNA : Acetatifactor
Cort	-	-	-	A	1.8e-15	5.8669	DNA : SV38 (unclassified Lachnospiraceae), SV47 (unclassified Lachnospiraceae), SV50 (unclassified Lachnospiraceae), SV102 (unclassified Lachnospiraceae) | RNA : SV3 (Helicobacter)
Dync1h1	X	-	-	D	1.32e-18	6.29809	RNA : SV36 (Oscillibacter)
Mfge8	X	X	-	A	4.27e-11	6.66663	RNA : Eisenbergiella, SV35 (Bacteroides)
Wnt11	X	-	-	A	4.27e-11	6.66814	DNA : SV21 (Alistipes)| RNA : Eisenbergiella, SV40 (unclassified Lachnospiraceae), SV77 (unclassified Lachnospiraceae), SV281 (unclassified Lachnospiraceae)
Gclc	-	X	X	A	3.27e-09	6.90482	DNA : unclassified Bacteroidetes | RNA : SV97 (Oscillibacter)
Plcb1	X	-	-	A	3.87e-11	7.83701	RNA : unclassified Bacteroidetes, SV142 (unclassified Bacteroidales)
Ncoa3	X	X	-	A	1.21e-13	8.36775	DNA : SV23 (Eisenbergiella) | RNA : SV22 (Bacteroides), SV32 (unclassified Lachnospiraceae), SV36 (Oscillibacter)
Cyp2c55	-	-	X	A	6.68e-10	8.70186	DNA : SV5 (unclassified Lachnospiraceae) | RNA : SV126 (unclassified Lachnospiraceae), SV238 (Marvinbryantia)
Nmur2	X	X	-	A	5.67e-21	8.79291	DNA: Dorea, Butyricicoccus | RNA: Dorea, SV12 (Eisenbergiella), SV130 (unclassified Lachnospiraceae), SV184 (Dorea), SV293 (Dorea)
Ces1f	-	X	X	D	3.6e-33	9.145	DNA : SV17 (Eisenbergiella) | RNA : SV234 (unclassified Ruminococcaceae)
Igfbp5	X	X	-	A	1.33e-14	9.17709	DNA : SV17 (Eisenbergiella) | RNA : SV17 (Eisenbergiella), SV40 (unclassified Lachnospiraceae), SV63 (Oscillibacter), SV151 (Ruminococcus 2)
Dok5	X	X	-	A	1.79e-11	9.39387	DNA : Eisenbergiella, SV23 (Eisenbergiella) | RNA : SV32 (unclassified Lachnospiraceae)
C4b	X	-	-	D	1.03e-15	10.1238	DNA : SV5 (unclassified Lachnospiraceae), SV145 (unclassified Clostridiales)| RNA : SV50 (unclassified Lachnospiraceae), SV145 (unclassified Clostridiales)
Cfb	X	-	-	D	1.03e-15	10.1238	DNA : SV145 (unclassified Clostridiales) | RNA : SV50 (unclassified Lachnospiraceae), SV145 (unclassified Clostridiales)
Itih2	X	-	-	A	6.34e-13	10.3964	DNA : SV113 (unclassified Bacteroidales)| RNA : SV60 (Eisenbergiella)
Tlr4	X	-	-	A	4.48e-118	10.8105	DNA : Dorea | RNA : Dorea, SV33 (Oscillibacter), SV293 (Dorea)
Itpr1	X	-	-	A	2.39e-23	11.0091	DNA : SV35 (Bacteroides) | RNA : SV35 (Bacteroides), SV135 (unclassified Bacteroidales)
Ptgfr	X	-	-	A	1.85e-18	11.3078	DNA : SV23 (Eisenbergiella) | RNA : SV23 (Eisenbergiella), SV99 (Clostridium XIVa), SV101 (Oscillibacter)
Gstm5	-	-	X	D	3.35e-12	11.5729	DNA : SV142 (unclassified Bacteroidales) | RNA : SV98 (unclassified Lachnospiraceae), SV142 (unclassified Bacteroidales)
Iyd	X	-	X	A	1.53e-17	13.0134	RNA: Odoribacter, SV52 (Odoribacter)
Fzd4	X	-	-	A	4.27e-11	13.2353	DNA : Ruminococcaceae | RNA : Eisenbergiella, SV77 (unclassified Lachnospiraceae), SV281 (unclassified Lachnospiraceae)
Enpep	X	-	X	A	6.8e-09	14.2968	RNA : SV151 (Ruminococcus 2)
Mc3r	-	-	-	A	1.73e-09	15.0261	RNA : SV32 (unclassified Lachnospiraceae)
Ephx2	-	-	X	A	7.07e-14	17.5339	RNA : SV63 (Oscillibacter), SV97 (Oscillibacter)
Galr1	X	-	-	A	2.59e-13	19.0666	DNA : SV17 (Eisenbergiella)
Cyp2d26	-	-	X	A	6.14e-11	20.7095	RNA : SV155 (Clostridium XIVa), SV170 (Clostridium XIVa), SV180 (Clostridium XIVa)
Agfg1	X	-	-	A	3.03e-13	22.3031	DNA : SV17 (Eisenbergiella), SV19 (Bacteriodes)
Kcnj3	X	-	-	A	1.07e-20	24.8315	DNA : SV35 (Bacteroides) | RNA : SV35 (Bacteroides)
Htr1f	X	-	-	A	5.57e-19	27.5334	DNA : Anaerostipes, SV79 (Anaerostipes) | RNA : Anaerostipes, SV79 (Anaerostipes), SV135 (unclassified Bacteroidales), SV139 (Roseburia)
Grm7	X	-	-	A	1.4e-12	27.8806	RNA : SV50 (unclassified Lachnospiraceae), SV135 (unclassified Bacteroidales)
Oxtr	X	-	-	A	4.4e-16	27.8806	RNA : SV135 (unclassified Bacteroidales)
Cxcl12	X	-	-	A	1.18e-09	27.8806	RNA : SV135 (unclassified Bacteroidales)
Glud1	-	-	X	A	2.36e-09	39.2157	RNA : SV63 (Oscillibacter)
Pth	X	-	-	A	4.27e-11	56.4781	RNA : Eisenbergiella
