## Supplementary material for "Key features of the genetic architecture and evolution of host-microbe interactions revealed by high-resolution genetic mapping of the mucosa-associated gut microbiome in hybrid mice": Suppl. Table 6

### Sheet: Sheet1
Gene	chr	pos	Markers	Location SNP	Taxa
Ciita	16	10.4842	UNCHS041687	intron	RNA: SV234 (uncl. Ruminococcaceae)
Erbin	13	103.987	UNC23264676	intergenic	RNA: SV85 (uncl. Lachnospiraceae)
Fasl	1	161.649	UNC2066771	intergenic	DNA: G_Marvinbryantia | RNA: SV158 (Oscillibacter)
Hapln1	13	89.4226	JAX00047435, UNCHS036694	intergenic, intergenic	RNA: SV101 (Oscillibacter)
Ifng, Itifb	10	118.42	JAX00022875	intergenic	RNA: SV115 (uncl Lachnospiraceae)
Jun	4	95.4197	JAX00558423	intergenic	RNA: SV115 (uncl Lachnospiraceae)
Lck	4	129.575	UNC8211247	promoter	RNA: SV22 (Bacteroides) | SV97 (Oscillibacter)
Olfm4	14	80.3697	JAX00385188, UNCHS038911	intergenic, intergenic	RNA: SV39 (Hungatella) | SV36 (Oscillibacter) | SV169 (Hungatella)
Prkacb	3	146.741	JAX00114407	intron	RNA: SV173 (Acetatifactor)
Tff3	17	31.1329	UNC27766827	intergenic	DNA: SV145 (uncl Clostridiales) | RNA: SV145 (uncl. Clostridiales)
Tlr4	4	67.0677	UNC7414459	intergenic	DNA: G_Dorea | RNA: SV184 (Dorea) | G_Dorea | SV293 (Dorea)
Tnfrsf17	16	11.3082	UNCHS041719	intergenic	RNA: SV234 (uncl. Ruminococcaceae)
Tnfsf11	14	78.4159	JAX00384875	intergenic	RNA: SV97 (Oscillibacter)
